# Single amino acid-promoted reactions link a non-enzymatic chemical network to the early evolution of enzymatic pentose phosphate pathway

**DOI:** 10.1101/2020.08.11.245860

**Authors:** Gabriel Piedrafita, Sreejith Varma, Cecilia Castro, Christoph Messner, Lukasz Szyrwiel, Julian Griffin, Markus Ralser

**Author notes:** Spanish National Cancer Research Centre (CNIO), Madrid, Spain.

## Abstract

How metabolic pathways emerged in early evolution remains largely unknown. Recently discovered chemical networks driven by iron and sulfur resemble reaction sequences found within glycolysis, gluconeogenesis, the oxidative and reductive Krebs cycle, the Wood Ljungdahl as well as the S-adenosylmethionine pathways, components of the core cellular metabolic network. These findings suggest that the evolution of central metabolism was primed by environmental chemical reactions, implying that non-enzymatic reaction networks served as a “template” in the evolution of enzymatic activities. We speculated that the turning point for this transition would depend on the catalytic properties of the simplest structural components of proteins, single amino acids. Here, we systematically combine constituents of Fe(II)-driven non-enzymatic reactions resembling glycolysis and pentose phosphate pathway (PPP), with single proteinogenic amino acids. Multiple reaction rates are enhanced by amino acids. In particular, cysteine is able to replace (and/or complement) the metal ion Fe(II) in driving the non-enzymatic formation of the RNA-backbone metabolite ribose 5-phosphate from 6-phosphogluconate, a rate-limiting reaction of the oxidative PPP. In the presence of both Fe(II) and cysteine, a complex is formed, enabling the non-enzymatic reaction to proceed at a wide range of temperatures. At mundane temperatures, this ‘minimal enzyme-like complex’ achieves a much higher specificity in the formation of ribose 5-phosphate than the Fe(II)-driven reaction at high temperatures. Hence, simple amino acids can accelerate key steps within metal-promoted metabolism-like chemical networks. Our results imply a stepwise scenario, in which environmental chemical networks served as primers in the early evolution of the metabolic network structure.

**Significance Statement:** The evolutionary roots of metabolic pathways are barely understood. Here we show results consistent with a stepwise scenario during the evolution of (enzymatic) metabolism, starting from non-enzymatic chemical networks. By systematic screening of metabolic-like reactivities *in vitro*, and using high-throughput analytical techniques, we identify an iron/cysteine complex to act as a ‘minimal enzyme-like complex’, which consists of a metal ion, an amino acid, and a sugar phosphate ligand. Integrated in a metal-driven, non-enzymatic pentose phosphate pathway, it promotes the formation of the RNA-backbone precursor ribose 5-phosphate at ambient temperature.
