## Supplementary Table S1 for "Single amino acid-promoted reactions link a non-enzymatic chemical network to the early evolution of enzymatic pentose phosphate pathway"

### Sheet: Sheet1
Substrate	Product	Formation rate (μM/h from 100 μM substrate) (mean ± SD)											Fitting model*
		R+H+K	D+E	S+T	N+Q	C+M	G+A	P+V	I+L	F+Y+W	all mixed	-
G6P	Pyr	0.022 ± 0.005	0.013 ± 0.002	0.007 ± 0.007	0.007 ± 0.01	0.124 ± 0.026	0.032 ± 0.011	0.015 ± 0.005	0.003 ± 0.015	0.013 ± 0.003	0.063 ± 0.011	0.008 ± 0.009	lin
	Glc	0.027 ± 0.027	0.051 ± 0.016	ND	ND	0.2 ± 0.299	ND	ND	ND	ND	ND	0.005 ± 0.005	lin
F6P	G6P	0.826 ± 0.05	0.516 ± 0.049	0.738 ± 0.092	0.797 ± 0.041	0.745 ± 0.052	0.807 ± 0.03	0.858 ± 0.016	0.835 ± 0.033	0.751 ± 0.047	0.847 ± 0.091	1.052 ± 0.101	lin
	Pyr	0.162 ± 0.057	0.314 ± 0.122	0.354 ± 0.101	0.303 ± 0.075	0.939 ± 0.068	0.398 ± 0.073	0.24 ± 0.041	0.321 ± 0.012	0.244 ± 0.076	0.54 ± 0.115	0.448 ± 0.093	lin
	Glc	0.205 ± 0.027	0.166 ± 0.016	0.154 ± 0.028	0.176 ± 0.022	0.18 ± 0.02	0.19 ± 0.009	0.168 ± 0.038	0.186 ± 0.016	0.209 ± 0.061	0.209 ± 0.015	0.174 ± 0.032	lin
F16BP	E4P	1.016 ± 3.719	2.988 ± 2.946	3.18 ± 2.678	9.977 ± 1.12	1.96 ± 0.258	10.072 ± 4.115	6.538 ± 1.171	10.784 ± 2.911	6.324 ± 2.2	5.219 ± 2.505	8.418 ± 2.612	mlin
	F6P	ND	0.084 ± 0.013	0.029 ± 0.012	0.019 ± 0.021	0.04 ± 0.008	0.018 ± 0.014	0.015 ± 0.011	0.036 ± 0.019	0.028 ± 0.008	0.019 ± 0.01	0.032 ± 0.006	lin
	Pyr	0.294 ± 0.062	0.201 ± 0.026	0.34 ± 0.023	0.333 ± 0.043	0.4 ± 0.103	0.375 ± 0.026	0.304 ± 0.017	0.342 ± 0.025	0.285 ± 0.042	0.357 ± 0.051	0.335 ± 0.044	lin
DHAP	Pyr	0.313 ± 0.089	0.251 ± 0.062	0.446 ± 0.24	0.738 ± 0.394	0.174 ± 0.091	0.496 ± 0.109	0.637 ± 0.061	0.798 ± 0.137	0.533 ± 0.127	0.828 ± 0.36	0.302 ± 0.049	lin
G3P	Pyr	0.325 ± 0.081	0.173 ± 0.035	0.283 ± 0.054	0.332 ± 0.158	0.146 ± 0.064	0.412 ± 0.283	0.426 ± 0.136	0.426 ± 0.075	0.166 ± 0.039	0.201 ± 0.098	0.213 ± 0.116	lin
3PG	Pyr	ND	ND	ND	ND	0.186 ± 0.031	0.014 ± 0.002	ND	ND	ND	0.042 ± 0.015	0.009 ± 0.001	lin
PEP	Pyr	0.945 ± 0.121	6.623 ± 0.697	4.197 ± 0.228	3.237 ± 0.791	1.761 ± 0.25	2.753 ± 1.266	2.849 ± 0.88	2.411 ± 0.124	2.66 ± 0.661	2.707 ± 0.728	2.685 ± 0.827	lin
6PG	R5P	ND	0.018 ± 0.007	0.018 ± 0.018	ND	0.04 ± 0.017	ND	ND	ND	ND	ND	0.004 ± 0.013	lin
	Pyr	ND	0.012 ± 0.03	0.03 ± 0.018	ND	0.408 ± 0.066	ND	ND	ND	0.012 ± 0.012	0.096 ± 0.042	0.03 ± 0.024	lin
	Xu5P + Ru5P	ND	0.017 ± 0.004	0.014 ± 0.005	ND	0.036 ± 0.011	ND	ND	ND	ND	ND	0.003 ± 0.012	lin
Ru5P	R5P	7.279 ± 0.816	4.236 ± 0.536	7.111 ± 0.722	6.571 ± 0.263	3.583 ± 0.557	6.919 ± 0.102	7.357 ± 0.512	7.422 ± 0.786	7.26 ± 0.786	7.165 ± 0.304	7.25 ± 0.29	lin
	Pyr	0.053 ± 0.131	0.691 ± 0.087	0.363 ± 0.202	0.173 ± 0.024	0.579 ± 0.096	0.301 ± 0.13	0.351 ± 0.079	0.379 ± 0.136	0.365 ± 0.011	0.321 ± 0.09	0.506 ± 0.29	lin
R5P	Pyr	0.1 ± 0.064	0.1 ± 0.034	0.153 ± 0.033	0.108 ± 0.049	0.395 ± 0.209	0.108 ± 0.016	0.052 ± 0.015	0.158 ± 0.125	0.083 ± 0.066	0.084 ± 0.012	0.054 ± 0.019	lin
	Xu5P + Ru5P	8.349 ± 0.71	3.285 ± 0.591	6.913 ± 0.848	6.341 ± 0.615	3.458 ± 1.481	7.082 ± 0.222	8.263 ± 1.687	6.535 ± 0.526	7.532 ± 1.319	6.084 ± 0.638	8.54 ± 1.705	gomp
	2PG + 3PG	0.123 ± 0.043	0.285 ± 0.265	0.237 ± 0.102	0.146 ± 0.123	0.189 ± 0.062	0.192 ± 0.071	0.174 ± 0.037	0.077 ± 0.103	0.157 ± 0.157	0.125 ± 0.056	0.117 ± 0.086	lin
S7P	Pyr	0.007 ± 0.013	0.044 ± 0.007	0.037 ± 0.016	0.012 ± 0.009	0.259 ± 0.029	0.026 ± 0.01	ND	0.012 ± 0.005	0.017 ± 0.008	0.051 ± 0.012	0.006 ± 0.003	lin
E4P	Pyr	0.308 ± 0.146	0.85 ± 0.065	0.777 ± 0.011	0.62 ± 0.08	0.704 ± 0.023	0.613 ± 0.078	0.577 ± 0.097	0.602 ± 0.144	0.659 ± 0.003	0.528 ± 0.119	0.64 ± 0.099	lin
	G3P	12.959 ± 0.366	12.971 ± 0.067	13.014 ± 0.447	12.805 ± 0.039	12.809 ± 0.332	13.242 ± 0.507	13.218 ± 0.436	13.107 ± 0.503	12.825 ± 0.25	13.009 ± 0.328	9.218 ± 6.666	mlin
* lin = least-squares linear model. | mlin = mixed model with maximum initial growth rate described by a linear regime. | gomp = Gompertz-type of sigmoidal function.
** ND = Not determined (i.e. non-significant product yield)
